# Disruption of Reelin signaling in a dual-hit mouse model of schizophrenia: impact of postnatal Δ9-tetrahydrocannabinol exposure in a maternal immune activation model

**DOI:** 10.1101/2025.07.25.666721

**Authors:** Celia Martín-Cuevas, Víctor Darío Ramos-Herrero, Álvaro Flores-Martínez, Irene González-Recio, María Luz Martínez-Chantar, Juan Carlos Leza, J. Javier Meana, Benedicto Crespo-Facorro, Ana C. Sánchez-Hidalgo

**Affiliations:** Instituto de Biomedicina de Sevilla (IBiS)/University Hospital Virgen del Rocío/CSIC/University of Sevilla, Manuel Siurot AV, 41013, Seville, Spain; Spanish Network for Research in Mental Health (CIBERSAM, ISCIII), Monforte de Lemos AV, 3-5, 28029, Madrid, Spain; Department of Psychiatry, School of Medicine, University of Sevilla, Manuel Siurot AV, 41013, Seville, Spain; Liver Disease Laboratory, Center for Cooperative Research in Biosciences (CIC bioGUNE), Basque Research and Technology Alliance (BRTA), Derio (Bizkaia), Spain; Center for Biomedical Research in Liver and Digestive Diseases Network (CIBERehd), Bizkaia, Spain; Department of Pharmacology, Faculty of Medicine, Universidad Complutense, Madrid 28040, Spain; Department of Pharmacology, University of the Basque Country UPV/EHU, Leioa, 48940, Bizkaia, Spain; Biobizkaia Health Research Institute, Barakaldo, 48903, Bizkaia, Spain

**Keywords:** poly(I:C), cannabis, behavior, brain, proteomics, neurodevelopment, extracellular matrix, psychosis

## Abstract

Since the discovery of the first antipsychotic, pharmacological treatment of schizophrenia (SCZ) has primarily relied on agents that block D2 dopamine receptors. However, due to variability in patient responses, there is a pressing need to identify new biomarkers and therapeutic strategies. In this context, we have developed a dual-hit mouse model that combines maternal immune activation (MIA) induced by polyinosinic-polycytidylic acid (Poly(I:C)) and postnatal exposure to Δ9-tetrahydrocannabinol (THC), the psychoactive component of cannabis. We assessed the face validity of this model and investigated potential alterations in the Reelin signaling pathway. Our findings show a reduction in Reelin levels, a new potential key biomarker of SCZ, in the prefrontal cortex of male mice treated with THC compared to the dual-hit group, and across all treatment groups compared to controls in females. Additionally, a decrease in the number of Reelin+ cells was observed across these groups. The dual-hit model exhibited phenotypes indicative of positive symptoms in males, as well as phenotypes associated with negative symptoms in both sexes. Furthermore, the model demonstrated reduced cortical thickness in THC-treated groups, alongside decreased dendritic spine density in both the prefrontal cortex and hippocampus in the dual-hit group.
