## Supplementary material for "Disruption of Reelin signaling in a dual-hit mouse model of schizophrenia: impact of postnatal Δ9-tetrahydrocannabinol exposure in a maternal immune activation model": Supplementary material 2.xlsx

### Sheet: Hoja1
							Number of male offspring
Animal number	Sex	Date of birth	Plug detection date	Maternal weight pre-injection	Day of injection	Group	Male	Female	All
204	♀	2021-01-01	2021-04-26	27.6	2021-05-05	Poly(I:C)			12	Embryos sacrified at E9
217	♀	2021-05-05	2021-04-26	25	2021-05-05	Saline			9	Embryos sacrified at E9
363	♀	2021-05-09	2021-09-06	26.3	2021-09-15	Poly(I:C)			10	Embryos sacrified at E9
362	♀	2021-05-09	2021-09-13	25.2	2021-09-22	Saline			10	Embryos sacrified at E9
561	♀	21/-27/02/2022	2022-04-19	23	2022-04-28	Saline	3	4	7
563	♀	21/-27/02/2022	2022-04-25	24.65	2022-05-04	Poly(I:C)	5	3	8
566	♀	21/-27/02/2022	2022-04-26	24.9	2022-05-05	Poly(I:C)	2	3	5
562	♀	21/-27/02/2022	2022-04-26	23.63	2022-05-05	Poly(I:C)	0	2	2
597	♀	18-24/04/2022	2022-06-14	24.92	2022-06-23	Saline	4	4	8
596	♀	18-24/04/2022	2022-06-22	23.63	2022-07-01	Saline	3	5	8
607	♀	18-24/04/2022	2022-06-21	25.21	2022-06-30	Poly(I:C)	6	3	9
600	♀	18-24/04/2022	2022-06-22	25.4	2022-07-01	Saline	6	1	7
604	♀	18-24/04/2022	2022-06-21	25.51	2022-06-30	Saline	2	5	7
608	♀	18-24/04/2022	2022-06-22	23.44	2022-07-01	Poly(I:C)	4	3	7
794	♀	04-10/07/2022	2022-09-26	24.86	2022-10-05	Poly(I:C)	3	5	8
796	♀	04-10/07/2022	2022-09-28	26.46	2022-10-07	Saline	4	0	4
837	♀	29/8-04/09/2022	2022-11-16	24.28	2022-11-25	Poly(I:C)	5	4	9
838	♀	29/8-04/09/2022	2022-11-15	23.42	2022-11-24	Saline	2	0	2
792	♀	04-10/07/2022	2022-11-22	32.61	2022-12-01	Saline	5	3	8
827	♀	29/8-04/09/2022	2022-12-13	26.1	2022-12-22	Poly(I:C)	1	2	3
834	♀	29/8-04/09/2022	2022-12-13	25.78	2022-12-22	Saline	5	3	8
832	♀	29/8-04/09/2022	2022-12-14	23.77	2022-12-23	Saline	6	2	8
831	♀	29/8-04/09/2022	2022-12-14	25.02	2022-12-23	Poly(I:C)	5	2	7
